# Genome architecture shapes evolutionary adaptation to DNA replication stress

**DOI:** 10.1101/2020.12.17.423282

**Authors:** Marco Fumasoni, Andrew W. Murray

**Affiliations:** Department of Molecular and Cellular Biology, Harvard University, Cambridge, United States

## Abstract

In haploid budding yeast, evolutionary adaptation to constitutive DNA replication stress alters three genome maintenance modules: DNA replication, the DNA damage checkpoint, and sister chromatid cohesion. We asked how these trajectories depend on a population’s genome architecture by comparing the adaptation of haploids to that diploids and recombination deficient haploids. In all three genome architectures, adaptation happens within 1000 generations at rates that are linearly correlated with the initial fitness defect of the ancestors. Mutations in individual genes are selected at different frequencies in different architectures, but the benefits these mutations confer are similar in all three architectures, and combinations of these mutations reproduce the fitness gains of evolved populations. Despite the differences in the selected mutations, the evolutionary trajectories target the same three functional modules in all architectures revealing a common evolutionary response to DNA replication stress.
