## Supplementary material for "Genome architecture shapes evolutionary adaptation to DNA replication stress": Source data files: Source_data_1S1.xlsx

### Sheet: Relative fitness
Strain	1	2	3	4	5	6	7	8	9	10
EVO1_3_	-0.10912	-0.12537	-0.108451	-0.103627
EVO1_7_	-0.0984785	-0.125741	-0.109762	-0.0955247
EVO1_9_	-0.129872	-0.149266	-0.11813	-0.0990796
EVO1_12_	-0.0930805	-0.105872	-0.0954192	-0.0930386
EVO2_1_	-0.111001	-0.116246	-0.101398	-0.106496
EVO2_2_	-0.102597	-0.133198	-0.0988858	-0.119488
EVO2_3_	-0.102923	-0.125134	-0.138863	-0.151136
EVO2_10_	-0.112451	-0.1009	-0.128198	-0.121087
EVO3_1_	-0.0721747	-0.104515	-0.127962	-0.113537
EVO3_8_	-0.111695	-0.142815	-0.136729	-0.133016
EVO3_9_	-0.074008	-0.10583	-0.0993192	-0.0927551
EVO3_12_	-0.10475	-0.133005	-0.113019	-0.110852
EVO4_2_	-0.116363	-0.102457	-0.0934499	-0.100398
EVO4_3_	-0.104382	-0.10489	-0.0969293	0.00195353
EVO4_5_	-0.11722	-0.0899998	-0.0922357	-0.0833594
EVO4_9_	-0.108254	-0.079198	-0.0733534	-0.0729895
EVO5_3_	-0.114681	-0.0675448	-0.0620147	-0.0833029
EVO5_4_	-0.116901	-0.0822138	-0.0846395	-0.0748112
EVO5_5_	-0.154399	-0.117557	-0.118778	-0.101847
EVO5_11_	-0.117613	-0.090326	-0.0972274	-0.0779449
EVO6_1_	-0.135438	-0.137522	-0.120205	-0.109182
EVO6_3_	-0.112285	-0.101151	-0.106861	-0.09072
EVO6_5_	-0.124884	-0.128996	-0.12026	-0.106387
EVO6_7_	-0.135818	-0.119167	-0.110961	-0.110177
EVO7_4_	-0.112449	-0.0730342	-0.0620073	-0.0731931
EVO7_6_	-0.107808	-0.0898774	-0.07546	-0.0689068
EVO7_7_	-0.147471	-0.104201	-0.10607	-0.121124
EVO7_9_	-0.109247	-0.092148	-0.0704638	-0.0778872
EVO8_5_	-0.0983199	-0.0520281	-0.054381	-0.0692725
EVO8_7_	-0.0738978	-0.0527505	-0.0536954	-0.0569804
EVO8_9_	-0.0837826	-0.051042	-0.0598464	-0.0570746
EVO8_10_	-0.200813	-0.120312	-0.0951386	-0.128344
EVO9_1_	-0.0495903	-0.182394	-0.104438
EVO9_2_	-0.0861357	-0.18706	-0.126708
EVO9_6_	-0.0273631	-0.141561	-0.10287
EVO9_9_	-0.156923	-0.186055	-0.16281
EVO10_2_	-0.169677	-0.175991	-0.156064
EVO10_4_	-0.162883	-0.177893	-0.167577
EVO10_7_	-0.18937	-0.18768	-0.174757
EVO10_12_	-0.22586	-0.212012	-0.223015
EVO11_1_	-0.171248	-0.195332	-0.210662
EVO11_3_	-0.175022	-0.177736	-0.178392
EVO11_7_	-0.160126	-0.13049	-0.193356
EVO11_12_	-0.120502	-0.202862	-0.202836
EVO12_2_	-0.0602893	-0.0810941	-0.0896865
EVO12_3_	-0.0570919	-0.141252	-0.14324
EVO12_4_	-0.0609864	-0.128879	-0.1253
EVO12_12_	-0.0719567	-0.111409	-0.134183
EVO13_3_	-0.180519	-0.14658	-0.175013
EVO13_4_	-0.185035	-0.177053	-0.196847
EVO13_6_	-0.184786	-0.150275	-0.167243
EVO13_8_	-0.146491	-0.155726	-0.163519
EVO14_1_	-0.131233	-0.121839	-0.120435
EVO14_2_	-0.131141	-0.145149	-0.11414
EVO14_5_	-0.127076	-0.104724	-0.0895708
EVO14_8_	-0.115806	-0.130946	-0.114532
EVO15_1_	-0.13592	-0.126524	-0.157252
EVO15_3_	-0.150703	-0.186379	-0.166613
EVO15_4_	-0.120222	-0.131716	-0.12913
EVO15_7_	-0.163482	-0.163165	-0.19289
EVO16_2_	-0.143971	-0.164875	-0.16819
EVO16_3_	-0.17996	-0.1937	-0.201161
EVO16_7_	-0.160365	-0.154686	-0.170655
EVO16_10_	-0.19374	-0.221858	-0.199634
EVO17_2_	-0.192659	-0.198401	-0.199202
EVO17_4_	-0.215741	-0.214031	-0.220115
EVO17_6_	-0.213959	-0.237594	-0.231654
EVO17_11_	-0.231844	-0.239007	-0.250039
EVO18_3_	-0.210966	-0.187795	-0.18725
EVO18_7_	-0.218429	-0.1978	-0.191156
EVO18_10_	-0.215972	-0.197195	-0.198524
EVO18_12_	-0.24576	-0.168055	-0.315823
EVO19_1_	-0.195478	-0.147535	-0.14468
EVO19_2_	-0.192931	-0.110406	-0.180565
EVO19_6_	-0.205676	-0.167151	-0.184464
EVO19_9_	-0.222336	-0.171566	-0.182119
EVO20_3_	-0.187608	-0.162872	-0.163616
EVO20_9_	-0.204344	-0.189923	-0.189616
EVO20_11_	-0.214679	-0.204111	-0.191247
EVO20_12_	-0.260439	-0.17242	-0.280776
EVO21_2_	-0.22554	-0.160875	-0.16859
EVO21_6_	-0.19936	-0.152915	-0.15787
EVO21_11_	-0.217455	-0.138683	-0.17613
EVO21_12_	-0.203163	-0.175817	-0.174297
EVO22_1_	-0.191594	-0.140722	-0.143571
EVO22_4_	-0.194702	-0.138923	-0.160386
EVO22_9_	-0.211378	-0.179045	-0.17219
EVO22_10	-0.18629	-0.168579	-0.162327
EVO23_4_	-0.208826	-0.16666	-0.168487
EVO23_6_	-0.193045	-0.173565	-0.171236
EVO23_9_	-0.189745	-0.180416	-0.180407
EVO23_12_	-0.20697	-0.15474	-0.163089
EVO24_3_	-0.203408	-0.177971	-0.175445
EVO24_4_	-0.201872	-0.172267	-0.175313
EVO24_7_	-0.203154	-0.171876	-0.167399
EVO24_8_	-0.222482	-0.176422	-0.171467
yMF0117	-0.272202	-0.278372	-0.272604	-0.267108	-0.278157	-0.270663
yMF0124	-0.25456	-0.269499	-0.246047	-0.25461	-0.272315	-0.243348
yMF0149	-0.338325	-0.351401	-0.361246	-0.329132	-0.320993	-0.372013
yMF0150	-0.373442	-0.325828	-0.349257	-0.33321	-0.347033	-0.370563
yMF0135	-0.545585	-0.518772	-0.536499	-0.561913	-0.530624	-0.54552
yMF0139	-0.537587	-0.56599	-0.544646	-0.543847	-0.554803	-0.507836
