## Supplementary material for "Genome architecture shapes evolutionary adaptation to DNA replication stress": Source data files: Source_data_3.xlsx

### Sheet: intersections
hap & dip & rec	hap & dip	dip & rec	hap & rec
SLD5	TEL1	FMP52	SNX3
MAK10	PCK1	VNX1	PTP1
GWT1	SER2	ZAP1	AAT1
ALK1	VMR1	RFA1	PAM17
TOF1	AKL1	SSE2	NUP116
RAD61	TVP18	S000000442	MON1
DPB11	WHI3	RSM23	TPO1
YME1	SMC1	ALR2	TOP1
TIR1	PSF1	SPR3	CHL1
DSF2	PET117	LCB1	INP51
PAC11	PRT1	YCS4	AI1
CTR9	BBC1	GPD1	HMG2
SDA1	ABF2	UTH1	CCP1
KHA1	IRC4	POL32	RPL7A
PDS5	TSC3	PRC1	HFA1
RAD9	HMF1	YSP1	SIR1
	PMI40	MDJ1	LCD1
		VID30	S000005987
		AVL9	TOS1
		MSN4	UPS3
		RIM2	HMS1
		YTA7	UTP10
		KRE1	SIR4
		SKI7	SSQ1
		RTN2	TPA1
		CAX4	VAS1
		HVG1	CSM3
		MOT3	EST1
		QCR7	MET10
		ZIP2	CHS5
		RDS1	MSS116
		IRA1	SLM5
		LTE1	SDS24
		S000004405	MDN1
		YSC83	IRA2
		PUS6	KOG1
		YOP1	FUN30
		COG3	SWA2
		CCH1	HNM1
		CCM1	BPH1
		PUF2	MEC1
		RSF1	ISD11
		PGM1	S000002594
		HIS4	TAF5
		PHO90	ATG9
		ARE1	GIR2
		ADY3	IXR1
		MRPL3	DYN1
		HEM3	SLI15
		MSS1	SNQ2
		FAR11	ULS1
		RNR1	VPS13
		TDP1	RRP46
		APA2	MNN5
		KRE5	MYO4
		RVB2	SEC20
		CNN1	S000001804
		GPI1	S000004871
		RTS2	YMD8
		CDC25	ILS1
		TRL1	COX10
		RNA14	MET17
		ZRC1	RDH54
		SQT1	PRS1
		SCP160	RPL33A
		TFB4
		DNF1
		UTP20
		BPT1
		CDC45
		YSC84
		CDC60
		RPL21A
		SWR1
		TAH11
