## Supplementary material for "Genome architecture shapes evolutionary adaptation to DNA replication stress": Source data files: Source_data_3S1.xlsx

### Sheet: mutations
Sample	pop	n_mut	CDS	non_CDS	CDS_non_syn	CDS_syn	CDS_SNPs	CDS_INDELs
EVO1_12_	1	15	14	1	12	2	14	0
EVO1_3_	1	11	11	0	11	0	7	4
EVO1_9_	1	13	12	1	11	1	11	1
EVO1_7_	1	12	10	2	8	2	9	1
EVO2_3_	2	11	10	1	9	1	10	0
EVO2_2_	2	11	9	2	8	1	8	1
EVO2_10_	2	16	12	4	10	2	11	1
EVO2_1_	2	12	10	2	9	1	10	0
EVO3_8_	3	9	6	3	5	1	5	1
EVO3_12_	3	17	12	5	9	3	11	1
EVO3_9_	3	15	11	4	7	4	10	1
EVO3_1_	3	9	6	3	3	3	6	0
EVO4_2_	4	11	9	2	5	4	8	1
EVO4_9_	4	14	10	4	9	1	9	1
EVO4_3_	4	14	12	2	8	4	11	1
EVO4_5_	4	11	10	1	8	2	8	2
EVO5_5_	5	18	10	8	8	2	8	2
EVO5_4_	5	9	6	3	6	0	5	1
EVO5_11_	5	13	11	2	9	2	9	2
EVO5_3_	5	14	12	2	12	0	9	3
EVO6_3_	6	14	12	2	10	2	11	1
EVO6_5_	6	14	13	1	11	2	10	3
EVO6_1_	6	8	6	2	5	1	6	0
EVO6_7_	6	16	14	2	12	2	12	2
EVO7_6_	7	14	13	1	10	3	11	2
EVO7_9_	7	20	16	4	13	3	14	2
EVO7_7_	7	17	15	2	10	5	14	1
EVO7_4_	7	16	15	1	13	2	12	3
EVO8_5_	8	14	11	3	9	2	8	3
EVO8_7_	8	10	8	2	7	1	6	2
EVO8_10_	8	18	18	0	16	2	17	1
EVO8_9_	8	7	6	1	5	1	4	2
EVO9_1_	9	15	8	7	7	1	4	4
EVO9_2_	9	22	13	9	9	4	13	0
EVO9_9_	9	19	15	4	11	4	12	3
EVO9_6_	9	15	10	5	9	1	6	4
EVO10_7_	10	14	10	4	9	1	10	0
EVO10_12_	10	21	19	2	15	4	13	6
EVO10_4_	10	22	17	5	14	3	13	4
EVO10_2_	10	17	16	1	11	5	13	3
EVO11_7_	11	17	15	2	11	4	10	5
EVO11_1_	11	10	7	3	6	1	5	2
EVO11_12_	11	18	12	6	10	2	11	1
EVO11_3_	11	17	13	4	10	3	9	4
EVO12_3_	12	29	22	7	20	2	18	4
EVO12_4_	12	35	25	10	24	1	19	6
EVO12_2_	12	22	14	8	14	0	11	3
EVO12_12_	12	16	9	7	7	2	8	1
EVO13_3_	13	3	1	2	1	0	1	0
EVO13_4_	13	17	12	5	9	3	10	2
EVO13_6_	13	18	11	7	7	4	9	2
EVO13_8_	13	20	16	4	13	3	13	3
EVO15_7_	15	20	18	2	10	8	17	1
EVO15_4_	15	18	16	2	10	6	14	2
EVO15_3_	15	19	13	6	13	0	11	2
EVO15_1_	15	14	14	0	9	5	12	2
EVO16_10_	16	22	13	9	10	3	11	2
EVO16_2_	16	22	13	9	11	2	11	2
EVO16_3_	16	23	15	8	14	1	15	0
EVO16_7_	16	15	9	6	6	3	9	0
EVO17_11_	17	38	28	10	24	4	26	2
EVO17_2_	17	46	40	6	33	7	38	2
EVO17_4_	17	42	36	6	27	9	33	3
EVO17_6_	17	31	21	10	19	2	21	0
EVO18_3_	18	36	29	7	24	5	29	0
EVO18_12_	18	47	40	7	32	8	40	0
EVO18_10_	18	37	31	6	26	5	31	0
EVO18_7_	18	38	33	5	27	6	33	0
EVO19_9_	19	71	52	19	44	8	51	1
EVO19_1_	19	63	48	15	41	7	45	3
EVO19_6_	19	58	45	13	42	3	41	4
EVO19_2_	19	54	40	14	35	5	39	1
EVO20_11_	20	44	35	9	29	6	33	2
EVO20_9_	20	47	37	10	31	6	35	2
EVO20_3_	20	39	32	7	27	5	31	1
EVO20_12_	20	42	35	7	30	5	33	2
EVO21_2_	21	49	35	14	29	6	33	2
EVO21_11_	21	65	50	15	40	10	49	1
EVO21_12_	21	56	40	16	33	7	39	1
EVO21_6_	21	37	27	10	21	6	27	0
EVO22_1_	22	56	45	11	37	8	44	1
EVO22_10_	22	53	43	10	36	7	42	1
EVO22_4_	22	60	45	15	38	7	44	1
EVO22_9_	22	53	38	15	31	7	35	3
EVO23_4_	23	56	43	13	30	13	40	3
EVO23_6_	23	57	39	18	30	9	38	1
EVO23_12_	23	78	60	18	50	10	59	1
EVO23_9_	23	61	49	12	36	13	48	1
EVO24_4_	24	48	36	12	28	8	35	1
EVO24_7_	24	58	45	13	36	9	44	1
EVO24_3_	24	40	30	10	24	6	28	2
EVO24_8_	24	45	38	7	30	8	37	1
