## Supplementary material for "Genome architecture shapes evolutionary adaptation to DNA replication stress": Source data files: Source_data_5.xlsx

### Sheet: hits
clone	n_mut	replication	cohesion	checkpoint	replication_genes	cohesion_genes	checkpoint_genes
EVO1_3_	51	1	1	1	IXR1	SCC2	RAD9
EVO1_7_	52	1	1	1	IXR1	SCC2	RAD9
EVO1_9_	19	1	0	1	IXR1		RAD9
EVO1_12_	59	1	1	1	IXR1	SCC2	RAD9
EVO2_1_	17	1	1	1	PSF3	PDS5	LCD1
EVO2_2_	54	1	1	1	PSF3	SCC2	LCD1
EVO2_3_	66	1	1	1	PSF3	SCC2	LCD1
EVO2_10_	77	2	1	1	PSF3 CSM3	SCC2	LCD1
EVO3_1_	32	0	0	0
EVO3_8_	53	1	1	0	DPB11	SCC2
EVO3_9_	59	1	2	0	DPB11	CHL1 SCC2
EVO3_12_	64	1	2	0	DPB11	CHL1 SCC2
EVO4_2_	89	1	2	3	IXR1	CHL4 SCC2	RAD9 TEL1 RAD9
EVO4_3_	56	1	0	1	IXR1		RAD9
EVO4_5_	19	2	0	2	IXR1 TOF1		RAD9 TEL1
EVO4_9_	19	1	0	1	IXR1		RAD9
EVO5_3_	60	1	1	1	IXR1	SCC2	RAD9
EVO5_4_	52	1	1	1	IXR1	SCC2	RAD9
EVO5_5_	30	1	0	1	IXR1		RAD9
EVO5_11_	55	1	1	1	SLD5	SCC2	RAD9
EVO6_1_	19	1	0	0	IXR1
EVO6_3_	70	2	1	2	IXR1 DPB2	CHL4	RAD9 RAD9
EVO6_5_	28	1	0	1	IXR1		RAD9
EVO6_7_	37	1	0	1	IXR1		RAD9
EVO7_4_	29	1	0	1	PSF3		MEC1
EVO7_6_	24	1	0	1	PSF3		MEC1
EVO7_7_	33	1	1	1	PSF3	SMC1	MEC1
EVO7_9_	29	1	0	1	PSF3		MEC1
EVO8_5_	58	3	2	0	IXR1 PSF1 RFC1	RAD61 SCC2
EVO8_7_	54	2	2	0	IXR1 PSF1	RAD61 SCC2
EVO8_9_	74	2	2	0	IXR1 PSF1	RAD61 SCC2
EVO8_10_	60	3	2	0	IXR1 PSF1 DPB2	RAD61 SCC2
EVO9_1_	316	1	2	2	SLD5	SCC2 SCC4	RAD9 MEC3
EVO9_2_	152	2	2	0	SLD5 RFC2	SCC2 SCC4
EVO9_6_	141	2	2	1	POL3 SLD5	SCC2 SCC4	RAD9
EVO9_9_	154	2	1	0	SLD5 RNR3	SCC2
EVO10_2_	216	3	2	0	CDC45 ORC1 HUG1	SCC2 SCC4
EVO10_4_	113	1	1	0	CDC45	SCC2
EVO10_7_	125	2	2	0	CDC45 ORC1	SCC2 SCC4
EVO10_12_	146	1	2	0	CDC45	SCC2 SCC4
EVO11_1_	133	1	3	0	RNR1	SMC1 SCC2 SCC4
EVO11_3_	211	2	3	0	RNR1 RNR4	SMC1 SCC2 SCC4
EVO11_7_	347	6	2	0	DPB11 CDC9 RNR4 RAD27 SLD2 PRI2	SCC2 SCC4
EVO11_12_	225	5	2	0	RNR1 DPB11 RAD27 SLD2 PRI2	SCC2 SCC4
EVO12_2_	162	1	2	0	CSM3	SMC3 SCC2
EVO12_3_	237	2	4	1	RFA1 CSM3	SMC3 SCC2 SCC4 ESP1	RFA1
EVO12_4_	119	2	2	1	RFA1 CSM3	SMC3 SCC2	RFA1
EVO12_12_	136	2	2	1	RFA1 DBF4	SCC2 SCC4	RFA1
EVO13_3_	307	3	2	1	RAD27 SLD2 ORC1	SCC2 SCC4	RAD24
EVO13_4_	267	3	4	2	PSF1 ORC1 HUG1	PDS5 RAD61 SCC2 SCC4	TEL1 RAD24
EVO13_6_	334	4	3	1	SLD5 RAD27 SLD2 ORC1	NPA3 SCC2 SCC4	RAD24
EVO13_8_	255	4	3	2	PSF1 POL32 ORC1 HUG1	RAD61 SCC2 SCC4	FAR11 RAD24
EVO15_1_	212	2	2	1	CDC45 ORC1	SCC2 SCC4	DOT1
EVO15_3_	131	1	2	1	RNR1	SCC2 SCC4	DOT1
EVO15_4_	215	2	2	1	CDC45 ORC1	SCC2 SCC4	DOT1
EVO15_7_	185	2	1	1	CDC45 ORC1	SCC2	DOT1
EVO16_2_	268	3	1	0	TOF1 DNA2 ORC1	SCC2
EVO16_3_	281	3	2	0	POL30 POL32 ORC1	IRR1 SCC2
EVO16_7_	262	1	1	0	ORC1	SCC2
EVO16_10_	389	2	2	1	DBF4 ORC1	SCC2 CHL4	RAD9
EVO17_2_	62	4	0	1	PSF2 ORC2 FOB1 RFC4		RAD9
EVO17_4_	56	2	1	1	ORC2 FOB1	RAD61	RAD9
EVO17_6_	45	4	0	0	TOF1 SLD5 ORC2 FOB1
EVO17_11_	48	2	1	1	ORC2 FOB1	PDS5	RAD9
EVO18_3_	55	1	0	1	IXR1		RAD9
EVO18_7_	56	2	1	1	IXR1 ORC3	CHL1	RAD9
EVO18_10_	54	1	0	1	IXR1		RAD9
EVO18_12_	64	1	0	1	IXR1		RAD9
EVO19_1_	77	4	0	1	RFA1 CSM3 DPB11 IXR1		RFA1
EVO19_2_	68	3	1	1	RFA1 CSM3 DPB11	ELG1	RFA1
EVO19_6_	79	4	0	1	RFA1 POL1 CSM3 DPB11		RFA1
EVO19_9_	85	4	0	1	RFA1 CSM3 DPB11 POL32		RFA1
EVO20_3_	47	2	0	2	RFA1 FOB1		RFA1 RAD9
EVO20_9_	61	3	0	3	RFA1 RNR1 FOB1		MEC1 RFA1 RAD9
EVO20_11_	61	2	0	2	RFA1 FOB1		RFA1 RAD9
EVO20_12_	58	2	0	2	RFA1 FOB1		RFA1 RAD9
EVO21_2_	77	2	0	2	RFA1 SLD5		RFA1 MEC3
EVO21_6_	92	3	1	1	RFA1 SLD5 IXR1	SCC2	RFA1
EVO21_11_	82	3	1	2	RFA1 SLD5 IXR1	PDS5	RFA1 MEC3
EVO21_12_	74	4	0	1	RFA1 SLD5 IXR1 MCM3		RFA1
EVO22_1_	77	2	1	2	SLD5 FOB1	ESP1	RAD9 LCD1
EVO22_4_	97	2	0	1	SLD5 FOB1		RAD9
EVO22_9_	58	2	0	1	SLD5 FOB1		RAD9
EVO22_10_	77	2	0	1	SLD5 FOB1		RAD9
EVO23_4_	89	2	2	1	IXR1 CDC45	RAD61 CHL1	RAD9
EVO23_6_	85	1	3	1	IXR1	CHL1 RMI1 SCC2	RAD9
EVO23_9_	97	3	2	1	CSM3 IXR1 CDC45	RAD61 CHL1	RAD9
EVO23_12_	108	2	1	3	RFA1 IXR1	RAD61	RFA1 RAD9 PTC2
EVO24_3_	53	3	1	2	FOB1 MCM3 DNA2	PDS5	RAD9 RAD17
EVO24_4_	83	3	1	2	FOB1 MCM3 DNA2	PDS5	RAD9 RAD17
EVO24_7_	82	3	1	2	FOB1 MCM3 DNA2	PDS5	RAD9 RAD17
EVO24_8_	70	2	0	2	FOB1 MCM5		RAD9 FAR11
