## Supplementary material for "Genome architecture shapes evolutionary adaptation to DNA replication stress": Source data files: Source_data_6a.xlsx

### Sheet: Relative fitness
Strain	1	2	3	4	5	6	7	8	9	10
yMF117	0.00637442	0.00996928	0.00634691	-0.00657618	0.00190918	-0.00964377
yMF149	-0.0142096	0.00455112	0.00700726
yMF139	0.150343	0.178236	0.185928
yMF0433	0.0344706	0.0331373	0.0359269	0.0289142	0.0198402
yMF0745	0.0347452	0.0231667	0.0209666	0.0217982
yMF0740	0.0127559	0.0241544	0.0230561	0.0219886
yMF0762	0.187274	0.174397	0.220149
yMF0316	0.0822928	0.0836417	0.0768161	0.107452	0.0982052	0.0975403	0.108083	0.0996337	0.101845
yMF0744	-0.0225329	-0.0311892	-0.0304449	-0.0281318
yMF0739	0.122288	0.121063	0.118522	0.116654
yMF0759	0.443808	0.446279	0.411169
yMF0441	0.0950873	0.0891342	0.0872275	0.0748103	0.078555	0.0940333	0.0716383	0.0694946	0.0746392
yMF0748	0.0409042	0.048672	0.034664	0.0378377
yMF0751	0.119895	0.117674	0.121444	0.120437
yMF0758	0.247845	0.239172	0.257557
yMF0344	0.064825	0.0672656	0.0751055	0.0869547	0.084352	0.0818382
yMF0733	0.0257701	0.0252822	0.0283387	0.0206175	0.028784	0.0158687	0.0197318
yMF0736	0.112695	0.103552	0.094348	0.107451
yMF0754	0.220888	0.242113	0.248187
