## Supplementary material for "Genome architecture shapes evolutionary adaptation to DNA replication stress": Source data files: Source_data_6b.xlsx

### Sheet: Sheet1
Strain	1	2	3	4	5	6	7	8	9	10
EVO1	-0.11163	-0.11229	-0.109021
EVO2	-0.0975483	-0.0940928	-0.0985533
EVO3	-0.0818375	-0.0785244	-0.0748376
EVO4	-0.0986962	-0.104367	-0.110286
EVO5	-0.0935136	-0.0934705	-0.0942363
EVO6	-0.092498	-0.0940941	-0.100496
EVO7	-0.0902472	-0.0900026	-0.0877758
EVO8	-0.0748662	-0.077253	-0.075056
EVO9	-0.139027	-0.135203	-0.137346
EVO10	-0.148471	-0.156112	-0.15731
EVO11	-0.171757	-0.171996	-0.155415
EVO12	-0.121114	-0.116047	-0.105456
EVO13	-0.155716	-0.160308	-0.162895
EVO14	-0.132021	-0.127416	-0.131158
EVO15	-0.150157	-0.0971523	-0.145219
EVO16	-0.14398	-0.141517	-0.156863
EVO17	-0.198183	-0.200947	-0.196955
EVO18	-0.199809	-0.190824	-0.189188
EVO19	-0.191479	-0.179806	-0.185185
EVO20	-0.192608	-0.191833	-0.197787
EVO21	-0.200633	-0.202052	-0.201377
EVO22	-0.182707	-0.179164	-0.178427
EVO23	-0.197339	-0.223687	-0.19781
EVO24	-0.206088	-0.202205	-0.197529
EVO25	0.0229731	0.0300377	0.0289664
EVO26	0.0319464	0.0359671	0.0367573
EVO27	0.0671723	0.065377	0.0634935
EVO28	0.0270014	0.0235162	0.0269312
EVO29	0.0343444	0.0305843	0.0448688
EVO30	0.0351485	0.0395499	0.0376252
EVO31	0.0625419	0.0597578	0.0582102
EVO32	0.0383627	0.0431382	0.0395439
EVO33	0.052972	0.0492367	0.0499772
EVO34	0.114374	0.110175	0.10694
EVO35	0.0516417	0.0371251	0.03874
EVO36	0.0756255	0.0772117	0.082543
EVO37	0.0734894	0.0733943	0.0690555
EVO38	0.051548	0.0470022	0.0503313
EVO39	0.0951845	0.099621	0.0933826
EVO40	0.0415041	0.0349419	0.0344918
yMF117	-0.272202	-0.278372	-0.272604	-0.267108	-0.278157	-0.270663
yMF124	-0.25456	-0.269499	-0.246047	-0.25461	-0.272315	-0.243348
yMF149	-0.338325	-0.351401	-0.361246	-0.329132	-0.320993	-0.372013
yMF150	-0.373442	-0.325828	-0.349257	-0.33321	-0.347033	-0.370563
yMF135	-0.545585	-0.518772	-0.536499	-0.561913	-0.530624	-0.54552
yMF139	-0.537587	-0.56599	-0.544646	-0.543847	-0.554803	-0.507836
yMF0100	0.000237	0.00184	0.000136	5e-05
yMF0108	0.000175	-0.000152	-4.5e-05
yMF0160	-0.0159673	-0.0118925	-0.0158217
yMF0161	-0.0105548	-0.0136569	-0.0115678
yMF0727	-0.0951927	-0.101448	-0.0986533
yMF0783	-0.110091	-0.104417	-0.102542	-0.128327	-0.119313	-0.12455	-0.118991	-0.112701	-0.115255	-0.120837
yMF0779	-0.192765	-0.188131	-0.18384	-0.181149
