## Supplementary table 3 for "Genome architecture shapes evolutionary adaptation to DNA replication stress"

### Sheet: GO Biological process
#term ID	term description	observed gene count	background gene count	false discovery rate	matching proteins in your network (IDs)	matching proteins in your network (labels)
GO:0006259	DNA metabolic process	11	499	0.00067	YAR007C,YDR110W,YDR217C,YDR227W,YDR489W,YDR540C,YER070W,YER116C,YFL024C,YKL032C,YMR076C	EPL1,FOB1,IRC4,IXR1,PDS5,RAD9,RFA1,RNR1,SIR4,SLD5,SLX8
GO:0006281	DNA repair	9	296	0.00067	YAR007C,YDR217C,YDR227W,YDR489W,YDR540C,YER116C,YFL024C,YKL032C,YMR076C	EPL1,IRC4,IXR1,PDS5,RAD9,RFA1,SIR4,SLD5,SLX8
GO:0006302	double-strand break repair	6	131	0.0016	YAR007C,YDR217C,YDR227W,YDR489W,YDR540C,YMR076C	IRC4,PDS5,RAD9,RFA1,SIR4,SLD5
GO:0006950	response to stress	11	785	0.0101	YAR007C,YDR217C,YDR227W,YDR353W,YDR489W,YDR540C,YER011W,YER116C,YFL024C,YKL032C,YMR076C	EPL1,IRC4,IXR1,PDS5,RAD9,RFA1,SIR4,SLD5,SLX8,TIR1,TRR1
GO:0006343	establishment of chromatin silencing	2	4	0.0161	YDR227W,YKR101W	SIR1,SIR4
GO:0033554	cellular response to stress	10	693	0.0161	YAR007C,YDR217C,YDR227W,YDR353W,YDR489W,YDR540C,YER116C,YFL024C,YKL032C,YMR076C	EPL1,IRC4,IXR1,PDS5,RAD9,RFA1,SIR4,SLD5,SLX8,TRR1
GO:0051276	chromosome organization	9	566	0.0161	YAR007C,YDR014W,YDR110W,YDR227W,YDR489W,YER116C,YFL024C,YKR101W,YMR076C	EPL1,FOB1,PDS5,RAD61,RFA1,SIR1,SIR4,SLD5,SLX8
GO:0010605	negative regulation of macromolecule metabolic process	8	492	0.0272	YDR110W,YDR217C,YDR227W,YER116C,YGR095C,YKL032C,YKR101W,YNL197C	FOB1,IXR1,RAD9,RRP46,SIR1,SIR4,SLX8,WHI3
GO:0001301	progressive alteration of chromatin involved in cell aging	2	7	0.0298	YDR110W,YDR227W	FOB1,SIR4
GO:0090304	nucleic acid metabolic process	14	1523	0.031	YAR007C,YDR110W,YDR217C,YDR227W,YDR489W,YDR540C,YER070W,YER116C,YFL024C,YGR095C,YKL032C,YKR101W,YMR076C,YOR201C	EPL1,FOB1,IRC4,IXR1,MRM1,PDS5,RAD9,RFA1,RNR1,RRP46,SIR1,SIR4,SLD5,SLX8
GO:0048519	negative regulation of biological process	9	690	0.0351	YDR014W,YDR110W,YDR217C,YDR227W,YER116C,YGR095C,YKL032C,YKR101W,YNL197C	FOB1,IXR1,RAD61,RAD9,RRP46,SIR1,SIR4,SLX8,WHI3
GO:0051172	negative regulation of nitrogen compound metabolic process	7	409	0.0351	YDR110W,YDR217C,YDR227W,YER116C,YKL032C,YKR101W,YNL197C	FOB1,IXR1,RAD9,SIR1,SIR4,SLX8,WHI3
GO:0031324	negative regulation of cellular metabolic process	7	438	0.043	YDR110W,YDR217C,YDR227W,YER116C,YKL032C,YKR101W,YNL197C	FOB1,IXR1,RAD9,SIR1,SIR4,SLX8,WHI3
GO:0071103	DNA conformation change	4	117	0.043	YAR007C,YDR110W,YDR489W,YMR076C	FOB1,PDS5,RFA1,SLD5
GO:2000113	negative regulation of cellular macromolecule biosynthetic process	6	318	0.043	YDR110W,YDR217C,YDR227W,YKL032C,YKR101W,YNL197C	FOB1,IXR1,RAD9,SIR1,SIR4,WHI3
GO:0006260	DNA replication	4	132	0.0456	YAR007C,YDR110W,YDR489W,YER070W	FOB1,RFA1,RNR1,SLD5
GO:0006725	cellular aromatic compound metabolic process	15	1875	0.0456	YAR007C,YDR110W,YDR217C,YDR227W,YDR489W,YDR540C,YER070W,YER116C,YFL024C,YGR095C,YKL032C,YKR101W,YMR076C,YOR201C,YOR202W	EPL1,FOB1,HIS3,IRC4,IXR1,MRM1,PDS5,RAD9,RFA1,RNR1,RRP46,SIR1,SIR4,SLD5,SLX8
GO:0046483	heterocycle metabolic process	15	1885	0.0456	YAR007C,YDR110W,YDR217C,YDR227W,YDR489W,YDR540C,YER070W,YER116C,YFL024C,YGR095C,YKL032C,YKR101W,YMR076C,YOR201C,YOR202W	EPL1,FOB1,HIS3,IRC4,IXR1,MRM1,PDS5,RAD9,RFA1,RNR1,RRP46,SIR1,SIR4,SLD5,SLX8
GO:0048523	negative regulation of cellular process	8	598	0.0456	YDR014W,YDR110W,YDR217C,YDR227W,YER116C,YKL032C,YKR101W,YNL197C	FOB1,IXR1,RAD61,RAD9,SIR1,SIR4,SLX8,WHI3
GO:0008156	negative regulation of DNA replication	2	15	0.0481	YDR110W,YDR217C	FOB1,RAD9
GO:1901360	organic cyclic compound metabolic process	15	1942	0.0489	YAR007C,YDR110W,YDR217C,YDR227W,YDR489W,YDR540C,YER070W,YER116C,YFL024C,YGR095C,YKL032C,YKR101W,YMR076C,YOR201C,YOR202W	EPL1,FOB1,HIS3,IRC4,IXR1,MRM1,PDS5,RAD9,RFA1,RNR1,RRP46,SIR1,SIR4,SLD5,SLX8
