## Supplementary table 4 for "Genome architecture shapes evolutionary adaptation to DNA replication stress"

### Sheet: Haploids
Clone	Chr I	Chr II	Chr III	Chr IV	Chr V	Chr VI	Chr VII	Chr VIII	Chr IX	Chr X	Chr XI	Chr XII	Chr XIII	Chr XIV	Chr XV	Chr XVI
EVO1_12				802905-871821
EVO1_3				802905-871821
EVO1_7				802905-871821
EVO1_9
EVO2_10				802905-871821	442734-498084
EVO2_1
EVO2_2				802905-871821
EVO2_3			150220-169573	802905-871821
EVO3_12				802905-871821
EVO3_1
EVO3_8				802905-871821
EVO3_9				802905-871821
EVO4_2				802905-992309
EVO4_3							735542-817393
EVO4_5
EVO4_9
EVO5_11				802905-871821
EVO5_3				802905-871821
EVO5_4				802905-871821
EVO5_5			198671-292388
EVO6_1									1-576874
EVO6_3				871821-992309
EVO6_5			150220-169573
EVO6_7			124134-150220
EVO7_4
EVO7_6
EVO7_7
EVO7_9
EVO8_10			1-314201
EVO8_5				802905-871821
EVO8_7				802905-871821
EVO8_9			150220-169573	802905-871821

### Sheet: Diploids
Clone	Chr I	Chr II	Chr III	Chr IV	Chr V	Chr VI	Chr VII	Chr VIII	Chr IX	Chr X	Chr XI	Chr XII	Chr XIII	Chr XIV	Chr XV	Chr XVI
EVO9_1			150220-169573	802905-871821	435128-498084							1-1069941
EVO9_2			150220-169573	802905-871821	435128-498084
EVO9_6			150220-169573	802905-871821	435128-498084
EVO9_9			198671-292388	802905-871821	435128-462823			1-562643
EVO10_12				802905-871821	435128-498084
EVO10_2			198671-292388	802905-871821	435128-498084								1-201919
EVO10_4				802905-871821	435128-462823
EVO10_7				802905-871821	435128-498084
EVO11_12				802905-871821	435128-576874						202644-379680
EVO11_1			150220-169573	802905-871821	435128-498084
EVO11_3			150220-169573	802905-871821	435128-498084		735542-931688
EVO11_7				117664-217600;802905-871821	435128-498084		735542-931688				202644-379680
EVO12_12				802905-871821	435128-498084								183898-201919
EVO12_2				802905-871821	435128-462823								357005-378727
EVO12_3				802905-871821	435128-498084		561843-735542						357005-378727			769319-856545
EVO12_4				802905-871821	435128-462823								357005-378727
EVO13_3			150220-169573	802905-871821	435128-576874						202644-313602		1-201919			769319-856545
EVO13_4				802905-871821	435128-576874					1-740054			1-201919			769319-856545
EVO13_6		1-806972	150220-169573;198671-292388	802905-871821	435128-576874						202644-313602		1-201919			769319-856545
EVO13_8				802905-871821	435128-576874								1-201919			769319-856545
EVO15_1				802905-871821	435128-498084								1-201919
EVO15_3				802905-871821	435128-498084
EVO15_4				802905-871821	435128-498084								1-201919
EVO15_7				802905-871821	435128-498084								1-917565
EVO16_10			198671-292388	513259-668543;802905-992309				389613-562643				167944-1069941	1-201919			769319-856545
EVO16_2				802905-871821				389613-562643		1-740054			1-201919			769319-856545
EVO16_3				802905-871821				389613-562643		472463-537741			1-201919			769319-856545
EVO16_7			198671-292388	802905-871821				389613-562643					1-201919			769319-856545

### Sheet: Recombination deficient
Clone	Chr I	Chr II	Chr III	Chr IV	Chr V	Chr VI	Chr VII	Chr VIII	Chr IX	Chr X	Chr XI	Chr XII	Chr XIII	Chr XIV	Chr XV	Chr XVI
EVO17_11
EVO17_2
EVO17_4
EVO17_6
EVO18_10
EVO18_12
EVO18_3
EVO18_7
EVO19_1
EVO19_2
EVO19_6
EVO19_9
EVO20_11
EVO20_12
EVO20_3
EVO20_9
EVO21_11
EVO21_12
EVO21_2
EVO21_6				802905-871821
EVO22_10
EVO22_1
EVO22_4
EVO22_9
EVO23_12
EVO23_4
EVO23_6
EVO23_9
EVO24_3
EVO24_4
EVO24_7
EVO24_8

### Sheet: WT haploid
Population	Chr I	Chr II	Chr III	Chr IV	Chr V	Chr VI	Chr VII	Chr VIII	Chr IX	Chr X	Chr XI	Chr XII	Chr XIII	Chr XIV	Chr XV	Chr XVI
EVO25
EVO26
EVO27
EVO28
EVO29
EVO30
EVO31
EVO32

### Sheet: WT diploid
Population	Chr I	Chr II	Chr III	Chr IV	Chr V	Chr VI	Chr VII	Chr VIII	Chr IX	Chr X	Chr XI	Chr XII	Chr XIII	Chr XIV	Chr XV	Chr XVI
EVO33
EVO34
EVO35
EVO36
EVO37
EVO38
EVO39
EVO40
