## Supplementary table 5 for "Genome architecture shapes evolutionary adaptation to DNA replication stress"

### Sheet: Homozygous mutations
n	gene_name	sgdid	chr_num	position	sample_name	snp_indel	ref	read	frequency	tot_reads	mutation_type	state
1	ADY3	S000002398	4	26388	EVO13_4_	indel	T	+A	83	30	Clone variant, other	hom
2	ADY3	S000002398	4	26388	EVO16_3_	indel	T	+A	79	29	Clone variant, other	hom
3	AI5_BETA	S000007266	17	24600	EVO13_4_	indel	T	+A	89	9	Clone variant, synonoymous	hom
4	BBC1	S000003557	10	401399	EVO13_6_	snp	T	C	100	47	Clone variant, synonoymous	hom
5	BI3	S000007272	17	36296	EVO15_4_	indel	G	-A	83	24	Clone variant, promoter	hom
6	CCH1	S000003449	7	927848	EVO16_2_	snp	A	G	100	50	Clone variant, nonsynonymous	hom
7	CCW12	S000004100	12	369697	EVO9_1_	indel	T	-ACA	100	9	Clone variant, nonsynonymous	hom
8	CDC45	S000004093	12	344843	EVO10_4_	snp	C	A	100	86	Clone variant, nonsynonymous	hom
9	CDC45	S000004093	12	344842	EVO15_1_	snp	C	A	100	33	Clone variant, nonsynonymous	hom
10	CPR7	S000003793	10	492118	EVO11_12_	snp	G	C	100	26	Clone variant, nonsynonymous	hom
11	DOT1	S000002848	4	1343955	EVO15_1_	indel	T	-A	87	23	Clone variant, nonsynonymous	hom
12	DPB11	S000003626	10	263273	EVO11_12_	snp	T	A	100	14	Clone variant, nonsynonymous	hom
13	HAP1	S000004246	12	647519	EVO13_6_	snp	C	A	100	36	Clone variant, nonsynonymous	hom
14	IRC4	S000002948	4	1517484	EVO10_12_	snp	T	C	100	45	Clone variant, nonsynonymous	hom
15	IRC4	S000002948	4	1517487	EVO10_12_	snp	G	T	100	47	Clone variant, nonsynonymous	hom
16	LYS12	S000001356	9	186598	EVO15_7_	snp	C	G	100	105	Clone variant, nonsynonymous	hom
17	MMT1	S000004789	13	616809	EVO12_12_	snp	C	T	100	61	Clone variant, nonsynonymous	hom
18	NMA1	S000004320	12	785624	EVO16_3_	snp	T	C	100	79	Clone variant, nonsynonymous	hom
19	NMT1	S000004185	12	542715	EVO15_3_	snp	A	T	100	39	Clone variant, nonsynonymous	hom
20	PDE2	S000005887	15	1014602	EVO10_2_	snp	C	T	100	72	Clone variant, synonoymous	hom
21	PGM1	S000001610	11	202998	EVO10_7_	snp	G	T	100	42	Clone variant, promoter	hom
22	RAD9	S000002625	4	902328	EVO9_6_	indel	A	-T	94	50	Clone variant, nonsynonymous	hom
23	RFA1	S000000065	1	157376	EVO12_12_	snp	C	A	100	42	Clone variant, nonsynonymous	hom
24	RTT109	S000003925	12	147472	EVO16_10_	snp	C	T	98	54	Clone variant, nonsynonymous	hom
25	S000002853	S000002853	4	1352453	EVO11_3_	indel	T	-A	100	48	Clone variant, nonsynonymous	hom
26	S000003943	S000003943	12	105615	EVO9_9_	indel	T	-A	89	9	Clone variant, nonsynonymous	hom
27	S000004112	S000004112	12	391017	EVO15_3_	snp	A	T	100	49	Clone variant, nonsynonymous	hom
28	SLD5	S000002897	4	1431305	EVO9_6_	snp	G	A	100	62	Clone variant, nonsynonymous	hom
29	SNU66	S000005835	15	896651	EVO13_6_	indel	T	-A	100	19	Clone variant, promoter	hom
30	SRO9	S000000542	3	57940	EVO9_1_	snp	G	A	100	16	Clone variant, synonoymous	hom
31	STH1	S000001388	9	120291	EVO15_7_	snp	C	T	100	63	Clone variant, synonoymous	hom
32	TDP1	S000000427	2	669568	EVO12_3_	snp	C	A	100	28	Clone variant, synonoymous	hom
33	TEX1	S000005197	14	170014	EVO9_2_	snp	G	T	100	43	Clone variant, promoter	hom
34	TOF1	S000005217	14	124044	EVO16_2_	snp	C	G	100	53	Clone variant, nonsynonymous	hom
35	TOP3	S000004224	12	611370	EVO15_1_	snp	C	A	100	13	Clone variant, nonsynonymous	hom
36	UPC2	S000002621	4	889020	EVO9_9_	snp	A	C	100	25	Clone variant, promoter	hom
37	RFA1	S000000065	1	157376	EVO12_4_	snp	C	A	48	48	Clone variant, nonsynonymous	het
38	RFA1	S000000065	1	157506	EVO12_4_	snp	T	G	49	39	Clone variant, nonsynonymous	het
39	RNR1	S000000872	5	299387	EVO15_3_	snp	G	T	60	35	Clone variant, nonsynonymous	het
40	RNR1	S000000872	5	299778	EVO15_3_	snp	G	T	37	49	Clone variant, nonsynonymous	het
41	S000004554	S000004554	13	91095	EVO12_4_	snp	A	C	47	32	Clone variant, nonsynonymous	het
42	S000004554	S000004554	13	91969	EVO12_4_	snp	G	A	50	36	Clone variant, promoter	het

### Sheet: Legend
column	description
gene_name	gene systematic name
sgdid	gene SGD (Saccharomyces Genome Database - https://www.yeastgenome.org) ID
chr_num	S. cerevisiae chromosome containing the ORF
position	chromosomal nucleotide mutation coordinate
sample_name	sample where the mutation was detected *
snp_indel	mutation type: single nucleotide polymorphism (snp), insertion-deletion (indel)
ref	nucleotide (nt) reported on the S cerevisiae reference genome
read	nucleotide (nt) identified by reads sequencing
frequency	percentage of reads containing the mutation
tot_reads	total number of reads
mutation_type	effect of the mutation on ORF sequence
zygosity	estimated gene mutation zygosity **
Notes
*	the number before the underscore refer to the population. Number after the underscore refer to the clone isolated from a population
**	based on 'frequency': frequencies higher that 73% were considered 'homozygous' while frequencies lower than 73% were considered 'heterozygous'
