## Supplementary table 6 for "Genome architecture shapes evolutionary adaptation to DNA replication stress"

### Sheet: GO Biological process
#term ID	term description	observed gene count	background gene count	strength	false discovery rate	matching proteins in your network (IDs)	matching proteins in your network (labels)
GO:0006302	double-strand break repair	9	131	1.11	2.38e-05	4932.YAR007C,4932.YBR223C,4932.YDR217C,4932.YDR489W,4932.YDR540C,4932.YIL126W,4932.YJL090C,4932.YLL002W,4932.YLR103C	RFA1,TDP1,RAD9,SLD5,IRC4,STH1,DPB11,RTT109,CDC45
GO:0006259	DNA metabolic process	14	499	0.72	5.38e-05	4932.Q0075,4932.YAR007C,4932.YBR223C,4932.YDR217C,4932.YDR440W,4932.YDR489W,4932.YDR540C,4932.YER070W,4932.YIL126W,4932.YJL090C,4932.YLL002W,4932.YLR103C,4932.YLR234W,4932.YNL273W	AI5_BETA,RFA1,TDP1,RAD9,DOT1,SLD5,IRC4,RNR1,STH1,DPB11,RTT109,CDC45,TOP3,TOF1
GO:0000725	recombinational repair	7	81	1.21	7.6e-05	4932.YAR007C,4932.YDR440W,4932.YDR489W,4932.YDR540C,4932.YJL090C,4932.YLL002W,4932.YLR103C	RFA1,DOT1,SLD5,IRC4,DPB11,RTT109,CDC45
GO:0006281	DNA repair	11	296	0.84	7.6e-05	4932.YAR007C,4932.YBR223C,4932.YDR217C,4932.YDR440W,4932.YDR489W,4932.YDR540C,4932.YIL126W,4932.YJL090C,4932.YLL002W,4932.YLR103C,4932.YNL273W	RFA1,TDP1,RAD9,DOT1,SLD5,IRC4,STH1,DPB11,RTT109,CDC45,TOF1
GO:0006310	DNA recombination	9	227	0.87	0.00034	4932.Q0075,4932.YAR007C,4932.YDR440W,4932.YDR489W,4932.YDR540C,4932.YJL090C,4932.YLL002W,4932.YLR103C,4932.YLR234W	AI5_BETA,RFA1,DOT1,SLD5,IRC4,DPB11,RTT109,CDC45,TOP3
GO:0000724	double-strand break repair via homologous recombination	6	74	1.18	0.00035	4932.YAR007C,4932.YDR489W,4932.YDR540C,4932.YJL090C,4932.YLL002W,4932.YLR103C	RFA1,SLD5,IRC4,DPB11,RTT109,CDC45
GO:0033554	cellular response to stress	14	693	0.57	0.00061	4932.YAR007C,4932.YBR223C,4932.YDR213W,4932.YDR217C,4932.YDR440W,4932.YDR489W,4932.YDR540C,4932.YIL126W,4932.YJL090C,4932.YJR032W,4932.YLL002W,4932.YLR103C,4932.YLR256W,4932.YNL273W	RFA1,TDP1,UPC2,RAD9,DOT1,SLD5,IRC4,STH1,DPB11,CPR7,RTT109,CDC45,HAP1,TOF1
GO:0051716	cellular response to stimulus	17	1024	0.49	0.00061	4932.YAR007C,4932.YBR223C,4932.YDR213W,4932.YDR217C,4932.YDR440W,4932.YDR489W,4932.YDR540C,4932.YIL126W,4932.YJL090C,4932.YJR032W,4932.YKL178C,4932.YLL002W,4932.YLR103C,4932.YLR110C,4932.YLR256W,4932.YNL273W,4932.YOR360C	RFA1,TDP1,UPC2,RAD9,DOT1,SLD5,IRC4,STH1,DPB11,CPR7,STE3,RTT109,CDC45,CCW12,HAP1,TOF1,PDE2
GO:0006139	nucleobase-containing compound metabolic process	21	1791	0.34	0.0045	4932.Q0075,4932.Q0115,4932.YAR007C,4932.YBR223C,4932.YDR213W,4932.YDR217C,4932.YDR440W,4932.YDR489W,4932.YDR540C,4932.YER070W,4932.YIL126W,4932.YJL090C,4932.YKL127W,4932.YLL002W,4932.YLR103C,4932.YLR234W,4932.YLR256W,4932.YLR328W,4932.YNL253W,4932.YNL273W,4932.YOR308C	AI5_BETA,BI3,RFA1,TDP1,UPC2,RAD9,DOT1,SLD5,IRC4,RNR1,STH1,DPB11,PGM1,RTT109,CDC45,TOP3,HAP1,NMA1,TEX1,TOF1,SNU66
GO:0006260	DNA replication	6	132	0.93	0.0047	4932.YAR007C,4932.YDR489W,4932.YER070W,4932.YJL090C,4932.YLR103C,4932.YNL273W	RFA1,SLD5,RNR1,DPB11,CDC45,TOF1
GO:0031570	DNA integrity checkpoint	4	43	1.24	0.005	4932.YDR217C,4932.YDR440W,4932.YJL090C,4932.YNL273W	RAD9,DOT1,DPB11,TOF1
GO:0090304	nucleic acid metabolic process	19	1523	0.37	0.005	4932.Q0075,4932.Q0115,4932.YAR007C,4932.YBR223C,4932.YDR213W,4932.YDR217C,4932.YDR440W,4932.YDR489W,4932.YDR540C,4932.YER070W,4932.YIL126W,4932.YJL090C,4932.YLL002W,4932.YLR103C,4932.YLR234W,4932.YLR256W,4932.YNL253W,4932.YNL273W,4932.YOR308C	AI5_BETA,BI3,RFA1,TDP1,UPC2,RAD9,DOT1,SLD5,IRC4,RNR1,STH1,DPB11,RTT109,CDC45,TOP3,HAP1,TEX1,TOF1,SNU66
GO:0044773	mitotic DNA damage checkpoint	3	17	1.52	0.0064	4932.YDR217C,4932.YDR440W,4932.YJL090C	RAD9,DOT1,DPB11
GO:0022414	reproductive process	9	416	0.6	0.0108	4932.YAR007C,4932.YDL239C,4932.YDR440W,4932.YIL126W,4932.YJL090C,4932.YKL178C,4932.YLR110C,4932.YLR234W,4932.YNL273W	RFA1,ADY3,DOT1,STH1,DPB11,STE3,CCW12,TOP3,TOF1
GO:0000727	double-strand break repair via break-induced replication	3	26	1.33	0.0135	4932.YDR489W,4932.YJL090C,4932.YLR103C	SLD5,DPB11,CDC45
GO:0006261	DNA-dependent DNA replication	5	117	0.9	0.0135	4932.YAR007C,4932.YDR489W,4932.YJL090C,4932.YLR103C,4932.YNL273W	RFA1,SLD5,DPB11,CDC45,TOF1
GO:0034641	cellular nitrogen compound metabolic process	22	2182	0.27	0.0135	4932.Q0075,4932.Q0115,4932.YAR007C,4932.YBR223C,4932.YCL037C,4932.YDR213W,4932.YDR217C,4932.YDR440W,4932.YDR489W,4932.YDR540C,4932.YER070W,4932.YIL126W,4932.YJL090C,4932.YKL127W,4932.YLL002W,4932.YLR103C,4932.YLR234W,4932.YLR256W,4932.YLR328W,4932.YNL253W,4932.YNL273W,4932.YOR308C	AI5_BETA,BI3,RFA1,TDP1,SRO9,UPC2,RAD9,DOT1,SLD5,IRC4,RNR1,STH1,DPB11,PGM1,RTT109,CDC45,TOP3,HAP1,NMA1,TEX1,TOF1,SNU66
GO:0044783	G1 DNA damage checkpoint	2	4	1.97	0.0135	4932.YDR217C,4932.YDR440W	RAD9,DOT1
GO:0071103	DNA conformation change	5	117	0.9	0.0135	4932.YAR007C,4932.YDR489W,4932.YIL126W,4932.YLR103C,4932.YLR234W	RFA1,SLD5,STH1,CDC45,TOP3
GO:0034645	cellular macromolecule biosynthetic process	16	1294	0.36	0.0141	4932.YAR007C,4932.YCL037C,4932.YDR213W,4932.YDR440W,4932.YDR489W,4932.YER070W,4932.YIL126W,4932.YJL090C,4932.YKL127W,4932.YLL002W,4932.YLR103C,4932.YLR195C,4932.YLR234W,4932.YLR256W,4932.YNL253W,4932.YNL273W	RFA1,SRO9,UPC2,DOT1,SLD5,RNR1,STH1,DPB11,PGM1,RTT109,CDC45,NMT1,TOP3,HAP1,TEX1,TOF1
GO:0071456	cellular response to hypoxia	2	5	1.87	0.0141	4932.YDR213W,4932.YLR256W	UPC2,HAP1
GO:0006270	DNA replication initiation	3	39	1.16	0.0267	4932.YDR489W,4932.YJL090C,4932.YLR103C	SLD5,DPB11,CDC45
GO:0044260	cellular macromolecule metabolic process	21	2185	0.25	0.0267	4932.Q0075,4932.YAR007C,4932.YBR223C,4932.YCL037C,4932.YDR213W,4932.YDR217C,4932.YDR440W,4932.YDR489W,4932.YDR540C,4932.YER070W,4932.YIL126W,4932.YJL090C,4932.YJR032W,4932.YKL127W,4932.YLL002W,4932.YLR103C,4932.YLR195C,4932.YLR234W,4932.YLR256W,4932.YNL253W,4932.YNL273W	AI5_BETA,RFA1,TDP1,SRO9,UPC2,RAD9,DOT1,SLD5,IRC4,RNR1,STH1,DPB11,CPR7,PGM1,RTT109,CDC45,NMT1,TOP3,HAP1,TEX1,TOF1
GO:1903047	mitotic cell cycle process	7	310	0.62	0.0267	4932.YDR217C,4932.YDR440W,4932.YIL126W,4932.YJL090C,4932.YLR103C,4932.YLR234W,4932.YNL273W	RAD9,DOT1,STH1,DPB11,CDC45,TOP3,TOF1
GO:0006265	DNA topological change	2	11	1.53	0.0359	4932.YAR007C,4932.YLR234W	RFA1,TOP3
GO:0043170	macromolecule metabolic process	23	2613	0.21	0.0386	4932.Q0075,4932.Q0115,4932.YAR007C,4932.YBR223C,4932.YCL037C,4932.YDR213W,4932.YDR217C,4932.YDR440W,4932.YDR489W,4932.YDR540C,4932.YER070W,4932.YIL126W,4932.YJL090C,4932.YJR032W,4932.YKL127W,4932.YLL002W,4932.YLR103C,4932.YLR195C,4932.YLR234W,4932.YLR256W,4932.YNL253W,4932.YNL273W,4932.YOR308C	AI5_BETA,BI3,RFA1,TDP1,SRO9,UPC2,RAD9,DOT1,SLD5,IRC4,RNR1,STH1,DPB11,CPR7,PGM1,RTT109,CDC45,NMT1,TOP3,HAP1,TEX1,TOF1,SNU66
GO:0000372	Group I intron splicing	2	12	1.49	0.0399	4932.Q0075,4932.Q0115	AI5_BETA,BI3
GO:0032508	DNA duplex unwinding	3	49	1.06	0.0407	4932.YAR007C,4932.YDR489W,4932.YLR103C	RFA1,SLD5,CDC45
GO:0022402	cell cycle process	9	570	0.47	0.0424	4932.YAR007C,4932.YDL239C,4932.YDR217C,4932.YDR440W,4932.YIL126W,4932.YJL090C,4932.YLR103C,4932.YLR234W,4932.YNL273W	RFA1,ADY3,RAD9,DOT1,STH1,DPB11,CDC45,TOP3,TOF1
GO:0031573	intra-S DNA damage checkpoint	2	13	1.46	0.0424	4932.YDR217C,4932.YDR440W	RAD9,DOT1
GO:0044249	cellular biosynthetic process	18	1803	0.27	0.0424	4932.YAR007C,4932.YCL037C,4932.YDR213W,4932.YDR440W,4932.YDR489W,4932.YER070W,4932.YIL094C,4932.YIL126W,4932.YJL090C,4932.YKL127W,4932.YLL002W,4932.YLR103C,4932.YLR195C,4932.YLR234W,4932.YLR256W,4932.YLR328W,4932.YNL253W,4932.YNL273W	RFA1,SRO9,UPC2,DOT1,SLD5,RNR1,LYS12,STH1,DPB11,PGM1,RTT109,CDC45,NMT1,TOP3,HAP1,NMA1,TEX1,TOF1
GO:0000076	DNA replication checkpoint	2	14	1.42	0.0451	4932.YJL090C,4932.YNL273W	DPB11,TOF1
GO:0051052	regulation of DNA metabolic process	4	111	0.83	0.0451	4932.YDR217C,4932.YLL002W,4932.YLR234W,4932.YNL273W	RAD9,RTT109,TOP3,TOF1
GO:1901576	organic substance biosynthetic process	18	1826	0.26	0.0451	4932.YAR007C,4932.YCL037C,4932.YDR213W,4932.YDR440W,4932.YDR489W,4932.YER070W,4932.YIL094C,4932.YIL126W,4932.YJL090C,4932.YKL127W,4932.YLL002W,4932.YLR103C,4932.YLR195C,4932.YLR234W,4932.YLR256W,4932.YLR328W,4932.YNL253W,4932.YNL273W	RFA1,SRO9,UPC2,DOT1,SLD5,RNR1,LYS12,STH1,DPB11,PGM1,RTT109,CDC45,NMT1,TOP3,HAP1,NMA1,TEX1,TOF1
GO:0006289	nucleotide-excision repair	3	55	1.01	0.0476	4932.YAR007C,4932.YDR217C,4932.YDR440W	RFA1,RAD9,DOT1
GO:0006807	nitrogen compound metabolic process	25	3056	0.18	0.0476	4932.Q0075,4932.Q0115,4932.YAR007C,4932.YBR223C,4932.YCL037C,4932.YDR213W,4932.YDR217C,4932.YDR440W,4932.YDR489W,4932.YDR540C,4932.YER070W,4932.YIL094C,4932.YIL126W,4932.YJL090C,4932.YJR032W,4932.YKL127W,4932.YLL002W,4932.YLR103C,4932.YLR195C,4932.YLR234W,4932.YLR256W,4932.YLR328W,4932.YNL253W,4932.YNL273W,4932.YOR308C	AI5_BETA,BI3,RFA1,TDP1,SRO9,UPC2,RAD9,DOT1,SLD5,IRC4,RNR1,LYS12,STH1,DPB11,CPR7,PGM1,RTT109,CDC45,NMT1,TOP3,HAP1,NMA1,TEX1,TOF1,SNU66
GO:0008156	negative regulation of DNA replication	2	15	1.39	0.0476	4932.YDR217C,4932.YNL273W	RAD9,TOF1
GO:1990414	replication-born double-strand break repair via sister chromatid exchange	2	15	1.39	0.0476	4932.YDR540C,4932.YLL002W	IRC4,RTT109
GO:2000045	regulation of G1/S transition of mitotic cell cycle	2	16	1.37	0.0493	4932.YDR217C,4932.YLR103C	RAD9,CDC45
