## Supplementary table 7 for "Genome architecture shapes evolutionary adaptation to DNA replication stress"

### Sheet: Chromosome features
feature	observed in	observed out	expected in	expected out	c2	pValue
Ty elements	17	32	0.45325	48.5468	609.71	1.29349e-134
MAT loci	2	1	0.02775	2.97225	141.481	1.26315e-32
tRNA genes	20	253	2.52525	270.475	122.054	2.24593e-28
Fragile sites	16	180	1.813	194.187	112.052	3.48077e-26
Long Terminal Repeats (LTRs)	17	364	3.52425	377.476	52.0086	5.52583e-13
Replication terminations	7	326	3.08025	329.92	5.03462	0.0248455
Weakly transcribed genes	0	325	3.00625	321.994	3.03432	0.0815208
Replication terminations ChIP	2	69	0.65675	70.3432	2.773	0.0958665
G4 sequences	2	634	5.883	630.117	2.58685	0.107754
gH2AX sites	10	687	6.44725	690.553	1.97602	0.159811
Repetitive sequences	1	276	2.56225	274.438	0.961425	0.326828
RRM3 binding sites	2	113	1.06375	113.936	0.831725	0.361774
snoRNA	0	77	0.71225	76.2878	0.7189	0.396505
Highly transcribed genes	4	321	3.00625	321.994	0.331562	0.564741
Origin of replications (ARS)	4	348	3.256	348.744	0.171592	0.678701
Centromeres	0	16	0.148	15.852	0.149382	0.699127
snRNA	0	6	0.0555	5.9445	0.0560182	0.812904

### Sheet: Legend
column	description
feature	chromosomal feature
observed in	number of elements observed in proximity of a segmental amplification boundary
observed out	number of elements observed outside of a segmental amplification boundary
expected in	number of elements expected in proximity of a segmental amplification boundary
expected out	number of elements expected outside of a segmental amplification boundary
c2	c2 values
pValue	p value *
Notes
*	features in black have significant p-values after Bonferroni correction for multiple testing
