## Supplementary table 8 for "Genome architecture shapes evolutionary adaptation to DNA replication stress"

### Sheet: IXR1 mutations
gene_name	position	sample_name	snp_indel	ref	read	AA change	note
IXR1	380465	EVO1_3_	snp	T	G	T465P	HMG domain
IXR1	380465	EVO1_9_	snp	T	G	T465P
IXR1	380465	EVO1_12_	snp	T	G	T465P
IXR1	380465	EVO1_7_	snp	T	G	T465P
IXR1	381779	EVO4_5_	snp	G	A	Q27*
IXR1	381779	EVO4_3_	snp	G	A	Q27*
IXR1	381779	EVO4_9_	snp	G	A	Q27*
IXR1	381779	EVO4_2_	snp	G	A	Q27*
IXR1	380595	EVO6_3_	snp	G	C	Y421*
IXR1	380595	EVO6_5_	snp	G	C	Y421*
IXR1	380595	EVO6_7_	snp	G	C	Y421*
IXR1	380595	EVO6_1_	snp	G	C	Y421*
IXR1	380782	EVO8_9_	indel	T	-G	Q359K	R363*
IXR1	380782	EVO8_7_	indel	T	-G	Q359K	R363*
IXR1	380782	EVO8_5_	indel	T	-G	Q359K	R363*
IXR1	380782	EVO8_10_	indel	T	-G	Q359K	R363*
IXR1	380864	EVO5_4_	snp	G	A	Q332*
IXR1	380864	EVO5_5_	snp	G	A	Q332*
IXR1	380864	EVO5_3_	snp	G	A	Q332*
IXR1	380927	EVO18_3_	snp	G	A	Q311*
IXR1	380927	EVO18_10_	snp	G	A	Q311*
IXR1	380927	EVO18_12_	snp	G	A	Q311*
IXR1	380927	EVO18_7_	snp	G	A	Q311*
IXR1	380960	EVO19_1_	snp	G	A	Q300*
IXR1	381413	EVO23_9_	snp	G	A	Q149*
IXR1	381413	EVO23_6_	snp	G	A	Q149*
IXR1	381413	EVO23_12_	snp	G	A	Q149*
IXR1	381413	EVO23_4_	snp	G	A	Q149*
IXR1	381650	EVO21_6_	snp	G	A	Q70*
IXR1	381650	EVO21_11_	snp	G	A	Q70*
IXR1	381650	EVO21_12_	snp	G	A	Q70*

### Sheet: Legend
column	description
gene_name	gene systematic name
position	chromosomal nucleotide mutation coordinate
sample_name	sample where the mutation was detected *
snp_indel	mutation type: single nucleotide polymorphism (snp), insertion-deletion (indel)
ref	nucleotide (nt) reported on the S cerevisiae reference genome
read	nucleotide (nt) identified by reads sequencing
AA change	ammino acid change produced (stop codons are highlighted in red)
note	additional notes
notes
*	the number before the underscore refer to the population. Number after the underscore refer to the clone isolated from a population
