## Supplementary table 9 for "Genome architecture shapes evolutionary adaptation to DNA replication stress"

### Sheet: RAD9 mutations
gene_name	position	sample_name	snp_indel	ref	read	AA change	Note
RAD9	900463	EVO1_12_	snp	A	C	L1006W	BRCT domain
RAD9	901576	EVO1_3_	indel	C	+T	S635K	N638*
RAD9	900193	EVO1_7_	snp	C	T	G1096E	BRCT domain
RAD9	900463	EVO1_9_	snp	A	C	L1006W	BRCT domain
RAD9	900852	EVO4_2_	indel	A	+T	N876K	K883*
RAD9	900852	EVO4_3_	indel	A	+T	N876K	K883*
RAD9	900852	EVO4_5_	indel	A	+T	N876K	K883*
RAD9	900852	EVO4_9_	indel	A	+T	N876K	K883*
RAD9	900852	EVO5_11_	indel	A	+T	N876K	K883*
RAD9	900852	EVO5_3_	indel	A	+T	N876K	K883*
RAD9	900852	EVO5_4_	indel	A	+T	N876K	K883*
RAD9	900852	EVO5_5_	indel	A	+T	N876K	K883*
RAD9	900852	EVO6_3_	indel	A	+T	N876K	K883*
RAD9	900852	EVO6_5_	indel	A	+T	N876K	K883*
RAD9	900852	EVO6_7_	indel	A	+T	N876K	K883*
RAD9	902328	EVO9_1_	indel	A	-T	E383*
RAD9	902328	EVO9_6_	indel	A	-T	E383*
RAD9	900852	EVO17_11_	indel	A	+T	N876K	K883*
RAD9	900852	EVO17_2_	indel	A	+T	N876K	K883*
RAD9	900852	EVO17_4_	indel	A	+T	N876K	K883*
RAD9	900988	EVO18_10_	snp	A	C	L831*
RAD9	900988	EVO18_12_	snp	A	C	L831*
RAD9	900988	EVO18_3_	snp	A	C	L831*
RAD9	900988	EVO18_7_	snp	A	C	L831*
RAD9	900852	EVO20_11_	indel	A	+T	N876K	K883*
RAD9	900852	EVO20_12_	indel	A	+T	N876K	K883*
RAD9	900852	EVO20_3_	indel	A	+T	N876K	K883*
RAD9	900852	EVO20_9_	indel	A	+T	N876K	K883*
RAD9	900852	EVO22_1_	indel	A	+T	N876K	K883*
RAD9	900852	EVO22_10_	indel	A	+T	N876K	K883*
RAD9	900852	EVO22_4_	indel	A	+T	N876K	K883*
RAD9	900852	EVO22_9_	indel	A	+T	N876K	K883*
RAD9	901576	EVO23_12_	indel	C	+T	S635K	N638*
RAD9	901576	EVO23_4_	indel	C	+T	S635K	N638*
RAD9	901576	EVO23_6_	indel	C	+T	S635K	N638*
RAD9	901576	EVO23_9_	indel	C	+T	S635K	N638*
RAD9	902540	EVO24_3_	snp	C	A	E314*
RAD9	902540	EVO24_4_	snp	C	A	E314*
RAD9	902540	EVO24_7_	snp	C	A	E314*
RAD9	902540	EVO24_8_	snp	C	A	E314*

### Sheet: Legend
column	description
gene_name	gene systematic name
position	chromosomal nucleotide mutation coordinate
sample_name	sample where the mutation was detected *
snp_indel	mutation type: single nucleotide polymorphism (snp), insertion-deletion (indel)
ref	nucleotide (nt) reported on the S cerevisiae reference genome
read	nucleotide (nt) identified by reads sequencing
AA change	ammino acid change produced (stop codons are highlighted in red)
note	additional notes
notes
*	the number before the underscore refer to the population. Number after the underscore refer to the clone isolated from a population
