## Supplementary table 10 for "Genome architecture shapes evolutionary adaptation to DNA replication stress"

### Sheet: Strains
Strain	Genotype	Note
yMF0100	MATa, RAD5+, ura3-1, ade2-1,trp1-1::BrdU-INC::TRP1 ,leu2-3,112::lacO::LEU2, his3-11,15::GFP-LacI::HIS3, hxt13D::ADE2, prACT-mCherry::hphMX4	wt ancestor MATa
yMF0108	MATa, RAD5+, ura3-1, ade2-1,trp1-1::BrdU-INC::TRP1 ,leu2-3,112::lacO::LEU2, his3-11,15::GFP-LacI::HIS3, hxt13D::ADE2, prACT-mCherry::hphMX4	wt ancestor MATa
yMF0160	MATa/a, RAD5+/RAD5+, ura3-1/ura3-1, ade2-1/hxt13D::ADE2, trp1-1/trp1-1::BrdU-INC::TRP1 ,leu2-3,112/leu2-3,112::lacO::LEU2, his3-11/his3-11,15::GFP-LacI::HIS3, prACT-mCherry::hphMX4/prACT-mCherry::hphMX4	wt diploid ancestor MATa/a
yMF0161	MATa/a, RAD5+/RAD5+, ura3-1/ura3-1, ade2-1/hxt13D::ADE2, trp1-1/trp1-1::BrdU-INC::TRP1 ,leu2-3,112/leu2-3,112::lacO::LEU2, his3-11/his3-11,15::GFP-LacI::HIS3, prACT-mCherry::hphMX4/prACT-mCherry::hphMX4	wt diploid ancestor MATa/a
yMF0117	MATa, RAD5+, ura3-1, ade2-1,trp1-1::BrdU-INC::TRP1 ,leu2-3,112::lacO::LEU2, his3-11,15::GFP-LacI::HIS3, hxt13D::ADE2, prACT-mCherry::hphMX4, ctf4D::Ble	ctf4D ancestor MATa
yMF0124	MATa, RAD5+, ura3-1, ade2-1,trp1-1::BrdU-INC::TRP1 ,leu2-3,112::lacO::LEU2, his3-11,15::GFP-LacI::HIS3, hxt13D::ADE2, prACT-mCherry::hphMX4, ctf4D::Ble	ctf4D ancestor MATa
yMF0149	MATa/a, RAD5+/RAD5+, ura3-1/ura3-1, ade2-1/hxt13D::ADE2, trp1-1/trp1-1::BrdU-INC::TRP1 ,leu2-3,112/leu2-3,112::lacO::LEU2, his3-11/his3-11,15::GFP-LacI::HIS3, prACT-mCherry::hphMX4/prACT-mCherry::hphMX4, ctf4D::Ble/ctf4D::Ble	ctf4D ancestor MATa/a
yMF0150	MATa/a, RAD5+/RAD5+, ura3-1/ura3-1, ade2-1/hxt13D::ADE2, trp1-1/trp1-1::BrdU-INC::TRP1 ,leu2-3,112/leu2-3,112::lacO::LEU2, his3-11/his3-11,15::GFP-LacI::HIS3, prACT-mCherry::hphMX4/prACT-mCherry::hphMX4, ctf4D::Ble/ctf4D::Ble	ctf4D ancestor MATa/a
yMF0135	MATa, RAD5+, ura3-1, ade2-1,trp1-1::BrdU-INC::TRP1 ,leu2-3,112::lacO::LEU2, his3-11,15::GFP-LacI::HIS3, hxt13D::ADE2, prACT-mCherry::hphMX4, ctf4D::Ble, rad52D::NatNT2	ctf4D rad52D ancestor MATa
yMF0139	MATa, RAD5+, ura3-1, ade2-1,trp1-1::BrdU-INC::TRP1 ,leu2-3,112::lacO::LEU2, his3-11,15::GFP-LacI::HIS3, hxt13D::ADE2, prACT-mCherry::hphMX4, ctf4D::Ble, rad52D::NatNT2	ctf4D rad52D ancestor MATa
yMF0237	MATa, RAD5+, ura3-1, ade2-1,trp1-1::BrdU-INC::TRP1 ,leu2-3,112::lacO::LEU2, his3-11,15::GFP-LacI::HIS3, hxt13D::ADE2, prACT-Cerulean::hphMX4	wt refernce strain MATa
yMF0239	MATa, RAD5+, ura3-1, ade2-1,trp1-1::BrdU-INC::TRP1 ,leu2-3,112::lacO::LEU2, his3-11,15::GFP-LacI::HIS3, hxt13D::ADE2, prACT-Cerulean::hphMX4	wt refernce strain MATa
yMF0249	MATa/a, RAD5+/RAD5+, ura3-1/ura3-1, ade2-1/hxt13D::ADE2, trp1-1/trp1-1::BrdU-INC::TRP1 ,leu2-3,112/leu2-3,112::lacO::LEU2, his3-11/his3-11,15::GFP-LacI::HIS3, prACT-Cerulean::hphMX4/prACT-Cerulean::hphMX4	wt refernce strain MATa/a
yMF0241	MATa, RAD5+, ura3-1, ade2-1,trp1-1::BrdU-INC::TRP1 ,leu2-3,112::lacO::LEU2, his3-11,15::GFP-LacI::HIS3, hxt13D::ADE2, prACT-Cerulean::hphMX4 , ctf4D::Ble	ctf4D refernce strain MATa
yMF0243	MATa, RAD5+, ura3-1, ade2-1,trp1-1::BrdU-INC::TRP1 ,leu2-3,112::lacO::LEU2, his3-11,15::GFP-LacI::HIS3, hxt13D::ADE2, prACT-Cerulean::hphMX4, ctf4D::Ble	ctf4D refernce strain MATa
yMF0251	MATa/a, RAD5+/RAD5+, ura3-1/ura3-1, ade2-1/hxt13D::ADE2, trp1-1/trp1-1::BrdU-INC::TRP1 ,leu2-3,112/leu2-3,112::lacO::LEU2, his3-11/his3-11,15::GFP-LacI::HIS3, prACT-Cerulean::hphMX4/ prACT-Cerulean::hphMX4, ctf4D::Ble/ctf4D::Ble	ctf4D/ctf4D refernce strain MATa/a
yMF0245	MATa, RAD5+, ura3-1, ade2-1,trp1-1::BrdU-INC::TRP1 ,leu2-3,112::lacO::LEU2, his3-11,15::GFP-LacI::HIS3, hxt13D::ADE2, prACT-Cerulean::hphMX4, ctf4D::Ble, rad52D::NatNT2	ctf4D rad52D refernce strain MATa
yMF0247	MATa, RAD5+, ura3-1, ade2-1,trp1-1::BrdU-INC::TRP1 ,leu2-3,112::lacO::LEU2, his3-11,15::GFP-LacI::HIS3, hxt13D::ADE2, prACT-Cerulean::hphMX4, ctf4D::Ble, rad52D::NatNT2	ctf4D rad52D refernce strain MATa
fMF0724	yMF117 evolved for 1000 generations	EVO1 (population)
fMF0725	yMF117 evolved for 1000 generations	EVO2 (population)
fMF0726	yMF117 evolved for 1000 generations	EVO3 (population)
fMF0727	yMF117 evolved for 1000 generations	EVO4 (population)
fMF0728	yMF124 evolved for 1000 generations	EVO5 (population)
fMF0729	yMF124 evolved for 1000 generations	EVO6 (population)
fMF0730	yMF124 evolved for 1000 generations	EVO7 (population)
fMF0731	yMF124 evolved for 1000 generations	EVO8 (population)
fMF0923	yMF149 evolved for 1000 generations	EVO9 (population)
fMF0924	yMF149 evolved for 1000 generations	EVO10 (population)
fMF0925	yMF149 evolved for 1000 generations	EVO11 (population)
fMF0926	yMF149 evolved for 1000 generations	EVO12 (population)
fMF0927	yMF150 evolved for 1000 generations	EVO13 (population)
fMF0928	yMF150 evolved for 1000 generations	EVO14 (population)
fMF0929	yMF150 evolved for 1000 generations	EVO15 (population)
fMF0930	yMF150 evolved for 1000 generations	EVO16 (population)
fMF0931	yMF135 evolved for 1000 generations	EVO17 (population)
fMF0932	yMF135 evolved for 1000 generations	EVO18 (population)
fMF0933	yMF135 evolved for 1000 generations	EVO19 (population)
fMF0934	yMF135 evolved for 1000 generations	EVO20 (population)
fMF0935	yMF139 evolved for 1000 generations	EVO21 (population)
fMF0936	yMF139 evolved for 1000 generations	EVO22 (population)
fMF0937	yMF139 evolved for 1000 generations	EVO23 (population)
fMF0938	yMF139 evolved for 1000 generations	EVO24 (population)
fMF0875	yMF100 evolved for 1000 generations	EVO25 (population)
fMF0876	yMF100 evolved for 1000 generations	EVO26 (population)
fMF0877	yMF100 evolved for 1000 generations	EVO27 (population)
fMF0878	yMF100 evolved for 1000 generations	EVO28 (population)
fMF0879	yMF108 evolved for 1000 generations	EVO29 (population)
fMF0880	yMF108 evolved for 1000 generations	EVO30 (population)
fMF0881	yMF108 evolved for 1000 generations	EVO31 (population)
fMF0882	yMF108 evolved for 1000 generations	EVO32 (population)
fMF0883	yMF160 evolved for 1000 generations	EVO33 (population)
fMF0884	yMF160 evolved for 1000 generations	EVO34 (population)
fMF0885	yMF160 evolved for 1000 generations	EVO35 (population)
fMF0886	yMF160 evolved for 1000 generations	EVO36 (population)
fMF0887	yMF161 evolved for 1000 generations	EVO37 (population)
fMF0888	yMF161 evolved for 1000 generations	EVO38 (population)
fMF0889	yMF161 evolved for 1000 generations	EVO39 (population)
fMF0890	yMF161 evolved for 1000 generations	EVO40 (population)
fMF0939	yMF117 evolved for 1000 generations	EVO1-3 (clone)
fMF0940	yMF117 evolved for 1000 generations	EVO1-7 (clone)
fMF0941	yMF117 evolved for 1000 generations	EVO1-9 (clone)
fMF0942	yMF117 evolved for 1000 generations	EVO1-12 (clone)
fMF0943	yMF117 evolved for 1000 generations	EVO2-1 (clone)
fMF0944	yMF117 evolved for 1000 generations	EVO2-2 (clone)
fMF0945	yMF117 evolved for 1000 generations	EVO2-3 (clone)
fMF0946	yMF117 evolved for 1000 generations	EVO2-10 (clone)
fMF0947	yMF117 evolved for 1000 generations	EVO3-1 (clone)
fMF0948	yMF117 evolved for 1000 generations	EVO3-8 (clone)
fMF0949	yMF117 evolved for 1000 generations	EVO3-9 (clone)
fMF0950	yMF117 evolved for 1000 generations	EVO3-12 (clone)
fMF0951	yMF117 evolved for 1000 generations	EVO4-2 (clone)
fMF0952	yMF117 evolved for 1000 generations	EVO4-3 (clone)
fMF0953	yMF117 evolved for 1000 generations	EVO4-5 (clone)
fMF0954	yMF117 evolved for 1000 generations	EVO4-9 (clone)
fMF0955	yMF124 evolved for 1000 generations	EVO5-3 (clone)
fMF0956	yMF124 evolved for 1000 generations	EVO5-4 (clone)
fMF0957	yMF124 evolved for 1000 generations	EVO5-5 (clone)
fMF0958	yMF124 evolved for 1000 generations	EVO5-11 (clone)
fMF0959	yMF124 evolved for 1000 generations	EVO6-1 (clone)
fMF0960	yMF124 evolved for 1000 generations	EVO6-3 (clone)
fMF0961	yMF124 evolved for 1000 generations	EVO6-5 (clone)
fMF0962	yMF124 evolved for 1000 generations	EVO6-7 (clone)
fMF0963	yMF124 evolved for 1000 generations	EVO7-4 (clone)
fMF0964	yMF124 evolved for 1000 generations	EVO7-6 (clone)
fMF0965	yMF124 evolved for 1000 generations	EVO7-7 (clone)
fMF0966	yMF124 evolved for 1000 generations	EVO7-9 (clone)
fMF0967	yMF124 evolved for 1000 generations	EVO8-5 (clone)
fMF0968	yMF124 evolved for 1000 generations	EVO8-7 (clone)
fMF0969	yMF124 evolved for 1000 generations	EVO8-9 (clone)
fMF0970	yMF124 evolved for 1000 generations	EVO8-10 (clone)
fMF0971	yMF149 evolved for 1000 generations	EVO9_1 (clone)
fMF0972	yMF149 evolved for 1000 generations	EVO9_2 (clone)
fMF0973	yMF149 evolved for 1000 generations	EVO9_6 (clone)
fMF0974	yMF149 evolved for 1000 generations	EVO9_9 (clone)
fMF0975	yMF149 evolved for 1000 generations	EVO10_2 (clone)
fMF0976	yMF149 evolved for 1000 generations	EVO10_4 (clone)
fMF0977	yMF149 evolved for 1000 generations	EVO10_7 (clone)
fMF0978	yMF149 evolved for 1000 generations	EVO10_12 (clone)
fMF0979	yMF149 evolved for 1000 generations	EVO11_1 (clone)
fMF0980	yMF149 evolved for 1000 generations	EVO11_3 (clone)
fMF0981	yMF149 evolved for 1000 generations	EVO11_7 (clone)
fMF0982	yMF149 evolved for 1000 generations	EVO11_12 (clone)
fMF0983	yMF149 evolved for 1000 generations	EVO12_2 (clone)
fMF0984	yMF149 evolved for 1000 generations	EVO12_3 (clone)
fMF0985	yMF149 evolved for 1000 generations	EVO12_4 (clone)
fMF0986	yMF149 evolved for 1000 generations	EVO12_12 (clone)
fMF0987	yMF149 evolved for 1000 generations	EVO13_3 (clone)
fMF0988	yMF150 evolved for 1000 generations	EVO13_4 (clone)
fMF0989	yMF150 evolved for 1000 generations	EVO13_6 (clone)
fMF0990	yMF150 evolved for 1000 generations	EVO13_8 (clone)
fMF0991	yMF150 evolved for 1000 generations	EVO15_1 (clone)
fMF0992	yMF150 evolved for 1000 generations	EVO15_3 (clone)
fMF0993	yMF150 evolved for 1000 generations	EVO15_4 (clone)
fMF0994	yMF150 evolved for 1000 generations	EVO15_7 (clone)
fMF0995	yMF150 evolved for 1000 generations	EVO16_2 (clone)
fMF0996	yMF150 evolved for 1000 generations	EVO16_3 (clone)
fMF0997	yMF150 evolved for 1000 generations	EVO16_7 (clone)
fMF0998	yMF150 evolved for 1000 generations	EVO16_10 (clone)
fMF0999	yMF135 evolved for 1000 generations	EVO17_2 (clone)
fMF1000	yMF135 evolved for 1000 generations	EVO17_4 (clone)
fMF1001	yMF135 evolved for 1000 generations	EVO17_6 (clone)
fMF1002	yMF135 evolved for 1000 generations	EVO17_11 (clone)
fMF1003	yMF135 evolved for 1000 generations	EVO18_3 (clone)
fMF1004	yMF135 evolved for 1000 generations	EVO18_7 (clone)
fMF1005	yMF135 evolved for 1000 generations	EVO18_10 (clone)
fMF1006	yMF135 evolved for 1000 generations	EVO18_12 (clone)
fMF1007	yMF135 evolved for 1000 generations	EVO19_1 (clone)
fMF1008	yMF135 evolved for 1000 generations	EVO19_2 (clone)
fMF1009	yMF135 evolved for 1000 generations	EVO19_6 (clone)
fMF1010	yMF135 evolved for 1000 generations	EVO19_9 (clone)
fMF1011	yMF135 evolved for 1000 generations	EVO20_3 (clone)
fMF1012	yMF135 evolved for 1000 generations	EVO20_9 (clone)
fMF1013	yMF135 evolved for 1000 generations	EVO20_11 (clone)
fMF1014	yMF135 evolved for 1000 generations	EVO20_12 (clone)
fMF1015	yMF139 evolved for 1000 generations	EVO21_2 (clone)
fMF1016	yMF139 evolved for 1000 generations	EVO21_6 (clone)
fMF1017	yMF139 evolved for 1000 generations	EVO21_11 (clone)
fMF1018	yMF139 evolved for 1000 generations	EVO21_12 (clone)
fMF1019	yMF139 evolved for 1000 generations	EVO22_1 (clone)
fMF1020	yMF139 evolved for 1000 generations	EVO22_4 (clone)
fMF1021	yMF139 evolved for 1000 generations	EVO22_9 (clone)
fMF1022	yMF139 evolved for 1000 generations	EVO22_10 (clone)
fMF1023	yMF139 evolved for 1000 generations	EVO23_4 (clone)
fMF1024	yMF139 evolved for 1000 generations	EVO23_6 (clone)
fMF1025	yMF139 evolved for 1000 generations	EVO23_9 (clone)
fMF1026	yMF139 evolved for 1000 generations	EVO23_12 (clone)
fMF1027	yMF139 evolved for 1000 generations	EVO24_3 (clone)
fMF1028	yMF139 evolved for 1000 generations	EVO24_4 (clone)
fMF1029	yMF139 evolved for 1000 generations	EVO24_7 (clone)
fMF1030	yMF139 evolved for 1000 generations	EVO24_8 (clone)
yMF0433	yMF117, pRS406-URA3-PSCC2-SCC2
yMF0745	yMF149, ura3-1/pRS406-URA3-PSCC2-SCC2
yMF0740	yMF149, pRS406-URA3-PSCC2-SCC2/pRS406-URA3-PSCC2-SCC2
yMF0762	yMF135, pRS406-URA3-PSCC2-SCC2
yMF0316	yMF117, ixr1D::KanMX4
yMF0744	yMF149, IXR1/ixr1D::KanMX4
yMF0739	yMF149, ixr1D::KanMX4/ixr1D::KanMX4
yMF0759	yMF135, ixr1D::KanMX4
yMF0441	yMF117, sld5-E130K
yMF0748	yMF149, SLD5/sld5-E130K
yMF0751	yMF149, sld5-E130K/sld5-E130K
yMF0758	yMF135, sld5-E130K
yMF0344	yMF117, rad9D::KanMX4
yMF0733	yMF149, RAD9/rad9D::KanMX4
yMF0736	yMF149, rad9D::KanMX4/rad9D::KanMX4
yMF0754	yMF135, rad9D::KanMX4
yMF0727	yMF117, pRS406-URA3-PSCC2-SCC2, sld5-E130K, rad9D::NatNT2
yMF0783	yMF149, ura3-1/pRS406-URA3-PSCC2-SCC2, trp1-1/pRS404-TRP1-PSCC4-SCC4, sld5-E130K/sld5-E130K, rad9D::NatNT2/rad9D::NatNT2
yMF0779	yMF139, pRS406-URA3-PSCC2-SCC2, sld5-E130K, ixr1D::KanMX4, rad9D::NatNT2,
